# The Polycomb group protein Ring1 regulates dorsoventral patterning of the mouse telencephalon

**DOI:** 10.1101/639492

**Authors:** Hikaru Eto, Yusuke Kishi, Haruhiko Koseki, Yukiko Gotoh

**Author notes:** Correspondence (Y.K.).

## Abstract

Patterning of the dorsal-ventral (D-V) axis of the mammalian telencephalon is fundamental to the formation of distinct functional regions including the neocortex and ganglionic eminences. Morphogenetic signaling by bone morphogenetic protein (BMP), Wnt, Sonic hedgehog (Shh), and fibroblast growth factor (FGF) pathways determines regional identity along this axis. It has remained unclear, however, how region-specific expression patterns of these morphogens along the D-V axis are established, especially at the level of epigenetic (chromatin) regulation. Here we show that epigenetic regulation by Ring1, an essential Polycomb group (PcG) protein, plays a key role in formation of ventral identity in the mouse telencephalon. Deletion of the *Ring1b* or both *Ring1a* and *Ring1b* genes in neuroepithelial cells of the mouse embryo attenuated expression of the gene for Shh, a key morphogen for induction of ventral identity, and induced misexpression of dorsal marker genes including those for BMP and Wnt ligands in the ventral telencephalon. PcG protein–mediated trimethylation of histone H3 on lysine-27 (H3K27me3) was also apparent at BMP and Wnt ligand genes in wild-type embryos. Importantly, forced activation of Wnt or BMP signaling repressed the expression of *Shh* in organotypic and dissociated cultures of the early-stage telencephalon. Our results thus indicate that epigenetic regulation by PcG proteins—and, in particular, that by Ring1— confers a permissive state for the induction of *Shh* expression through suppression of BMP and Wnt signaling pathways, which in turn allows the development of ventral identity in the telencephalon.
