## Supplemental Table 1 for "The Polycomb group protein Ring1 regulates dorsoventral patterning of the mouse telencephalon"

### Sheet: Up-regulated genes
Up-regulated genes (FDR < 0.15)
Refseq_ID	Name	Pvalue	FDR
NM_010131	Emx1	5.06631e-16	5.93311e-13
NM_001164155	Tnfrsf19	1.05573e-15	1.04614e-12
NM_001025570	Prrx1	6.35555e-15	5.84802e-12
NM_001145926	Pianp	2.67033e-14	2.1745e-11
NM_001206367	Gsn	2.70082e-14	2.1745e-11
NM_001168346	Nfatc4	8.31901e-14	5.95364e-11
NM_001244617	B4galnt1	1.11245e-13	7.16531e-11
NM_011246	Rasgrp1	3.74454e-13	2.09727e-10
NM_011356	Frzb	9.09537e-13	4.88194e-10
NM_001164659	Trank1	1.44644e-12	7.45322e-10
NM_172693	Galnt12	1.53553e-12	7.60796e-10
NM_001039347	Kcnd3	3.41302e-12	1.57023e-09
NM_199223	Rtn4rl2	9.62488e-12	3.9996e-09
NM_001190885	Kcnip1	1.01213e-11	4.07444e-09
NM_008596	Sypl2	1.65139e-11	6.07806e-09
NM_001166633	Large2	2.37278e-11	8.4906e-09
NM_009367	Tgfb2	2.88436e-11	9.84587e-09
NM_177360	Dmrt3	3.21247e-11	1.0611e-08
NM_153790	Scarf2	4.42698e-11	1.42571e-08
NM_182991	Tmem59l	1.02734e-10	3.22785e-08
NM_172840	Vwa2	1.09842e-10	3.369e-08
NM_008730	Nptx1	1.30223e-10	3.90124e-08
NM_009255	Serpine2	1.94371e-10	5.69066e-08
NM_011401	Slc2a3	2.04868e-10	5.86468e-08
NM_010729	Loxl1	3.08165e-10	8.27038e-08
NM_178725	Lrrc4c	4.74852e-10	1.19942e-07
NM_010132	Emx2	6.45319e-10	1.56849e-07
NM_173370	Cds1	7.86934e-10	1.87727e-07
NM_011836	Lamc3	8.28831e-10	1.94127e-07
NM_001081441	Wdr86	1.03878e-09	2.34764e-07
NM_007913	Egr1	1.16763e-09	2.59335e-07
NM_080595	Emid1	1.34902e-09	2.89634e-07
NM_008746	Ntrk3	1.47087e-09	3.10619e-07
NM_029182	Rasd2	1.65275e-09	3.43399e-07
NM_023663	Ripk4	1.67976e-09	3.43471e-07
NM_010234	Fos	1.76009e-09	3.46447e-07
NM_011658	Twist1	1.73254e-09	3.46447e-07
NM_025817	Tril	1.775e-09	3.46447e-07
NM_134050	Rab15	1.84379e-09	3.54503e-07
NM_009930	Col3a1	1.9875e-09	3.76514e-07
NM_028889	Efhd1	2.35155e-09	4.39024e-07
NM_153804	Plekhg3	2.98401e-09	5.33889e-07
NM_007743	Col1a2	3.62385e-09	6.39485e-07
NM_177595	Mkx	4.16142e-09	7.24425e-07
NM_153107	Cpz	4.60028e-09	7.79748e-07
NM_016697	Gpc3	5.09281e-09	8.52021e-07
NM_010279	Gfra1	6.3658e-09	1.02505e-06
NM_008795	Cdk18	6.60249e-09	1.05004e-06
NM_175432	Tmem132c	6.821e-09	1.07156e-06
NM_024474	Col26a1	7.84744e-09	1.15496e-06
NM_145562	Parm1	7.88984e-09	1.15496e-06
NM_133888	Smpdl3b	1.00897e-08	1.4604e-06
NM_028060	Slc35f2	1.05838e-08	1.5149e-06
NM_010835	Msx1	1.35541e-08	1.89787e-06
NM_001252578	Sulf2	1.39204e-08	1.9282e-06
NM_175332	E130012A19Rik	1.49733e-08	2.05198e-06
NR_001592	H19	1.52117e-08	2.06271e-06
NM_010165	Eya2	1.65897e-08	2.20319e-06
NM_148944	Chrnb4	1.96626e-08	2.58463e-06
NM_001112813	Cacna1g	1.99276e-08	2.59301e-06
NM_013863	Bag3	2.25208e-08	2.90112e-06
NM_007417	Adra2a	2.28181e-08	2.91033e-06
NM_027531	Ppp2r2b	2.384e-08	3.01085e-06
NM_001037298	Piezo1	2.56429e-08	3.20711e-06
NM_013496	Crabp1	2.79414e-08	3.46097e-06
NM_027052	Slc38a4	3.02145e-08	3.70689e-06
NM_172665	Pdk1	3.86746e-08	4.65614e-06
NM_001033210	Pls1	4.04955e-08	4.83021e-06
NM_133229	Ripply3	4.48461e-08	5.25189e-06
NM_172710	Sel1l3	5.25885e-08	6.04862e-06
NM_178644	Oaf	5.5458e-08	6.32221e-06
NM_030253	Parp9	6.33389e-08	7.1573e-06
NM_001162950	Hif3a	6.5728e-08	7.36268e-06
NM_178406	Gpr153	7.75253e-08	8.53574e-06
NM_001122895	Nab2	8.59684e-08	9.22871e-06
NM_001163660	Nkd1	8.58363e-08	9.22871e-06
NM_001164074	Tgif1	8.5372e-08	9.22871e-06
NR_002870	Dnm3os	1.02809e-07	1.07674e-05
NM_145129	Chrna3	1.14941e-07	1.18453e-05
NM_016907	Spint1	1.16479e-07	1.19086e-05
NM_001081403	Klhl14	1.18447e-07	1.20145e-05
NM_011243	Rarb	1.21813e-07	1.21826e-05
NM_177448	Mogat2	1.21997e-07	1.21826e-05
NM_026582	Wls	1.25434e-07	1.24296e-05
NM_176830	P3h4	1.26696e-07	1.24587e-05
NM_001081185	Flnc	1.29912e-07	1.2489e-05
NM_007740	Col9a1	1.29742e-07	1.2489e-05
NM_178399	3110035E14Rik	1.28135e-07	1.2489e-05
NM_008604	Mme	1.52632e-07	1.43519e-05
NM_007421	Adssl1	1.5377e-07	1.43541e-05
NM_172737	Shisa7	1.60616e-07	1.47789e-05
NM_027402	Fndc5	1.67396e-07	1.52936e-05
NM_011349	Sema3f	1.74945e-07	1.57598e-05
NM_001042674	Rbpms	1.94382e-07	1.73891e-05
NM_021339	Cdon	2.05223e-07	1.81075e-05
NM_028977	Lrrc17	2.16684e-07	1.88603e-05
NM_011795	C1ql1	2.20173e-07	1.89849e-05
NM_019626	Cbln1	2.21063e-07	1.89849e-05
NM_001082548	Spint2	2.37319e-07	2.01128e-05
NM_138683	Rspo1	2.36258e-07	2.01128e-05
NM_013846	Ror2	2.76528e-07	2.31736e-05
NR_027920	Msx1os	2.77032e-07	2.31736e-05
NM_001111274	Igf1	3.07577e-07	2.55626e-05
NM_011594	Timp2	3.28123e-07	2.70954e-05
NM_008516	Lrrn1	4.04314e-07	3.2757e-05
NM_013601	Msx2	4.022e-07	3.2757e-05
NM_001083935	Pth1r	4.27669e-07	3.42189e-05
NM_001163256	Fblim1	4.36077e-07	3.46762e-05
NM_031257	Plekha2	4.48378e-07	3.54356e-05
NM_001042727	Rarg	4.59256e-07	3.6074e-05
NM_133729	Stk26	4.81209e-07	3.75693e-05
NM_001199113	Slc29a1	5.01162e-07	3.88914e-05
NM_001253916	Sez6l	5.28766e-07	4.03051e-05
NM_009472	Unc5c	5.27337e-07	4.03051e-05
NM_023141	Tor3a	5.2822e-07	4.03051e-05
NM_009197	Slc16a2	5.56088e-07	4.1892e-05
NM_001033336	Abcc4	6.07533e-07	4.54801e-05
NM_022032	Perp	6.10779e-07	4.54801e-05
NM_011839	Mab21l2	6.40087e-07	4.71177e-05
NM_153546	Mboat1	6.39219e-07	4.71177e-05
NM_176922	Itga11	6.65725e-07	4.87266e-05
NM_026163	Pkp2	6.73371e-07	4.90077e-05
NM_133674	Arhgef5	7.68529e-07	5.56191e-05
NM_001161730	Tap1	8.17599e-07	5.88397e-05
NM_001037723	Adcy7	8.70041e-07	6.22659e-05
NM_021422	Dnaja4	9.64787e-07	6.86651e-05
NM_001081437	Fbln2	9.77193e-07	6.91659e-05
NM_009182	St8sia3	9.8893e-07	6.96142e-05
NM_011625	Ppp1r13b	1.0098e-06	7.06971e-05
NM_001024602	Cep170b	1.0286e-06	7.12386e-05
NM_001081171	Lama5	1.02517e-06	7.12386e-05
NM_183195	Marveld1	1.05238e-06	7.24958e-05
NM_009655	Alcam	1.10002e-06	7.53746e-05
NM_001008702	Dab2	1.12208e-06	7.64795e-05
NM_172524	Nipal4	1.14075e-06	7.73429e-05
NM_009718	Neurog2	1.23922e-06	8.31815e-05
NM_146100	Ina	1.23978e-06	8.31815e-05
NM_001159533	Cacna1c	1.28096e-06	8.54991e-05
NM_001163007	Tnik	1.33184e-06	8.84367e-05
NM_001160211	Cnih3	1.56892e-06	0.000102593
NM_009142	Cx3cl1	1.57835e-06	0.000102689
NM_130449	Colec12	1.58847e-06	0.000102827
NM_008610	Mmp2	1.64253e-06	0.000105795
NM_007986	Fap	1.70244e-06	0.000109109
NM_011427	Snai1	1.76628e-06	0.000112639
NM_153789	Mylip	1.82818e-06	0.000116013
NM_008482	Lamb1	1.86678e-06	0.000117881
NM_178638	Tmem108	2.06552e-06	0.000129795
NM_030708	Zfhx4	2.09447e-06	0.000130976
NM_145222	B3gnt7	2.31247e-06	0.000143217
NM_001163481	Fkbp10	2.33899e-06	0.000144167
NM_001135149	Slc39a8	2.53623e-06	0.000154112
NM_001168655	Socs2	2.68226e-06	0.000161462
NM_019924	Rps6ka4	2.75525e-06	0.000165084
NM_178738	Prss35	2.79364e-06	0.00016661
NM_011851	Nt5e	3.16472e-06	0.000187009
NM_001146328	Rbm46	3.34133e-06	0.000196544
NM_021509	Moxd1	3.39101e-06	0.000198559
NM_001198835	Coch	3.43461e-06	0.000200202
NM_177129	Cntn2	3.63449e-06	0.000210899
NM_010288	Gja1	3.71115e-06	0.000214381
NM_009575	Zic3	3.76889e-06	0.000216745
NM_172589	Lhfpl2	3.84948e-06	0.000220396
NM_021793	Tmem8	3.9143e-06	0.000223115
NM_029352	Dusp9	4.05342e-06	0.000230027
NM_011829	Impdh1	4.21385e-06	0.00023774
NM_139307	Vasn	4.22624e-06	0.00023774
NM_010517	Igfbp4	4.39511e-06	0.000246165
NM_009116	Prrx2	4.64742e-06	0.000258052
NM_010251	Gabra4	4.63567e-06	0.000258052
NM_026161	C1qtnf4	5.00042e-06	0.000275279
NM_207176	Tes	4.99204e-06	0.000275279
NM_008486	Anpep	5.38146e-06	0.000294995
NM_028186	Nkd2	5.44306e-06	0.000295854
NM_144921	Atp1a3	5.42905e-06	0.000295854
NM_008342	Igfbp2	5.55666e-06	0.00030076
NM_011207	Ptpn3	5.93734e-06	0.00032002
NM_001033248	Gm266	6.33452e-06	0.000340005
NM_008036	Fosb	6.38829e-06	0.000341469
NM_022563	Ddr2	6.46653e-06	0.000342869
NM_145158	Emilin2	6.49433e-06	0.000342869
NM_001199696	Adgrb2	6.5984e-06	0.000346941
NM_019990	Stard10	6.7466e-06	0.000352062
NM_001167860	Wipf3	6.90093e-06	0.000357773
NM_011894	Sh3bp5	6.9155e-06	0.000357773
NM_001109043	Zfp185	7.26634e-06	0.000371768
NM_011103	Prkcd	7.23069e-06	0.000371768
NM_021455	Mlxipl	7.2726e-06	0.000371768
NM_001040111	Arap1	7.41301e-06	0.000377448
NM_025912	Fam210b	7.71913e-06	0.000391488
NM_020265	Dkk2	7.95028e-06	0.000401629
NM_001033253	Plekhg1	8.07756e-06	0.000406465
NM_153166	Cpne5	8.43859e-06	0.00042298
NM_178254	Tcfl5	8.91194e-06	0.000444975
NM_001145821	Ggta1	8.97444e-06	0.000446366
NM_001146268	Pdgfrb	9.01702e-06	0.000446759
NM_020002	Rec8	9.1197e-06	0.000450115
NM_054042	Cd248	9.79738e-06	0.000481717
NM_010101	S1pr3	1.05187e-05	0.000515216
NM_001271353	Cbs	1.06323e-05	0.000518806
NM_010836	Msx3	1.13621e-05	0.000552325
NM_009931	Col4a1	1.14555e-05	0.000554772
NM_008968	Ptgis	1.1774e-05	0.000568061
NM_008086	Gas1	1.22786e-05	0.000590198
NM_001122948	Tfap2a	1.26831e-05	0.000607372
NM_153565	Pcsk9	1.27918e-05	0.00061031
NM_175506	Adamts19	1.30312e-05	0.00061944
NM_010688	Lasp1	1.31866e-05	0.000624522
NM_033652	Lmx1a	1.41062e-05	0.000665627
NM_007742	Col1a1	1.41818e-05	0.000666751
NM_001142335	Lmo2	1.43018e-05	0.000667521
NM_001159544	Frk	1.4293e-05	0.000667521
NM_001110794	Anxa7	1.45978e-05	0.000678875
NM_152804	Plk2	1.55106e-05	0.000711057
NM_146069	Nrros	1.59665e-05	0.000729363
NM_010307	Gnal	1.64133e-05	0.000747122
NM_008592	Foxc1	1.75661e-05	0.000796784
NM_001081263	Slc44a5	1.77392e-05	0.000801814
NM_001033217	Prickle1	1.81639e-05	0.000815288
NM_001160316	Nfasc	1.82965e-05	0.000815557
NM_008161	Gpx3	1.82351e-05	0.000815557
NM_001025597	Ikzf1	1.88167e-05	0.000835849
NM_011720	Wnt8b	1.90483e-05	0.000843229
NM_026667	Fam114a1	1.94783e-05	0.000859311
NM_001252442	Phldb2	1.98542e-05	0.000872906
NR_002863	Emx2os	1.9972e-05	0.000875098
NM_001110504	Capn1	2.04052e-05	0.000885049
NM_008756	Ocln	2.03698e-05	0.000885049
NM_008695	Nid2	2.08144e-05	0.000899769
NM_009037	Rcn1	2.14491e-05	0.000924103
NM_033582	Pcdhgc4	2.22062e-05	0.000950367
NM_008869	Pla2g4a	2.25056e-05	0.000958292
NM_009506	Vegfc	2.25402e-05	0.000958292
NM_028639	Ttc7	2.27364e-05	0.000960297
NM_033593	Pcdhga10	2.27012e-05	0.000960297
NM_146015	Efemp1	2.34576e-05	0.000984302
NM_008908	Ppic	2.42728e-05	0.00101192
NM_001038643	Slco3a1	2.46504e-05	0.00102434
NM_009932	Col4a2	2.52234e-05	0.00104478
NM_008481	Lama2	2.56243e-05	0.00105654
NM_021387	Vstm2b	2.56713e-05	0.00105654
NM_001042613	Sepp1	2.59082e-05	0.00106289
NM_019676	Plcd1	2.61107e-05	0.0010678
NM_023814	Tbx18	2.64753e-05	0.00107929
NM_001253890	Prkar1b	2.68811e-05	0.00109237
NM_001085515	AI464131	2.75765e-05	0.00111361
NM_033579	Pcdhgb7	2.79484e-05	0.0011251
NM_008305	Hspg2	2.82764e-05	0.00113476
NM_009284	Stat6	3.12234e-05	0.00124913
NM_001142701	Hmha1	3.2376e-05	0.00128725
NM_033595	Pcdhga12	3.26492e-05	0.00129412
NM_001029836	Npnt	3.44549e-05	0.00135055
NM_033589	Pcdhga6	3.44924e-05	0.00135055
NM_033574	Pcdhgb1	3.49768e-05	0.00136537
NM_033576	Pcdhgb4	3.52795e-05	0.00137302
NM_033585	Pcdhga2	3.59505e-05	0.00139492
NM_033592	Pcdhga9	3.60763e-05	0.0013956
NM_033577	Pcdhgb5	3.66301e-05	0.00141278
NM_010173	Faah	3.74672e-05	0.00144076
NM_033590	Pcdhga7	3.78086e-05	0.00144599
NM_033591	Pcdhga8	3.78278e-05	0.00144599
NM_001037987	Edil3	3.8069e-05	0.0014509
NM_009616	Adam19	3.84644e-05	0.00146165
NM_021457	Fzd1	3.88399e-05	0.00147158
NM_007678	Cebpa	3.93097e-05	0.00147426
NM_010380	H2-D1	3.93527e-05	0.00147426
NM_033575	Pcdhgb2	3.93221e-05	0.00147426
NM_033588	Pcdhga5	3.93684e-05	0.00147426
NM_033587	Pcdhga4	3.95724e-05	0.00147483
NM_001083807	Rusc1	4.0036e-05	0.00148629
NM_133664	Lad1	4.05539e-05	0.00150119
NM_033580	Pcdhgb8	4.18711e-05	0.00154551
NM_033581	Pcdhgc3	4.30979e-05	0.00157723
NM_028804	Ccdc3	4.43885e-05	0.00161987
NM_008091	Gata3	4.51055e-05	0.00164138
NM_033586	Pcdhga3	4.56855e-05	0.00165781
NM_013508	Elk3	4.59861e-05	0.00166403
NM_178920	Mal2	4.71452e-05	0.00169644
NM_008926	Prkg2	4.84331e-05	0.00173792
NM_001166249	Mgll	4.88961e-05	0.00174482
NM_033584	Pcdhga1	4.88669e-05	0.00174482
NM_026796	Smyd2	4.92002e-05	0.00175082
NM_001199217	Slc38a3	5.05006e-05	0.00178188
NM_011340	Serpinf1	5.05347e-05	0.00178188
NM_026505	Bambi	5.06262e-05	0.00178188
NM_028135	Tmem163	5.03587e-05	0.00178188
NM_033583	Pcdhgc5	5.11603e-05	0.00179577
NM_001110211	Anxa6	5.32847e-05	0.00186525
NM_001159850	Kcnk2	5.34881e-05	0.0018673
NM_007484	Rhoc	5.3907e-05	0.00187684
NM_011415	Snai2	5.42537e-05	0.00188382
NM_146007	Col6a2	5.47554e-05	0.00189613
NM_172469	Clic6	5.49323e-05	0.00189715
NM_009622	Adcy1	5.63719e-05	0.00193649
NM_178620	Mfsd11	5.65231e-05	0.00193652
NM_153535	Fam149a	5.75717e-05	0.00196721
NM_001033481	Myrf	5.78825e-05	0.0019726
NM_033578	Pcdhgb6	5.92472e-05	0.00201378
NM_001025074	Ntrk2	6.01979e-05	0.00204071
NM_001110337	Gprc5c	6.10273e-05	0.00206339
NM_007725	Cnn2	6.68094e-05	0.00223712
NM_033325	Loxl2	6.686e-05	0.00223712
NM_008430	Kcnk1	6.7663e-05	0.00225229
NM_026555	Rcn3	6.87766e-05	0.00227174
NM_013932	Ddx25	6.95143e-05	0.00228961
NM_031374	Tex15	6.9673e-05	0.00228961
NM_011380	Six2	7.00357e-05	0.00228985
NM_022415	Ptges	6.99093e-05	0.00228985
NM_011609	Tnfrsf1a	7.13407e-05	0.00232661
NM_023794	Etv5	7.17641e-05	0.00233451
NM_001161665	Kif26b	7.31779e-05	0.00235669
NM_001162432	Lck	7.29109e-05	0.00235669
NM_033594	Pcdhga11	7.31586e-05	0.00235669
NM_010736	Ltbr	7.35142e-05	0.00236162
NM_011176	St14	7.60002e-05	0.00243541
NM_009189	Six1	8.01002e-05	0.00255695
NM_146178	Ccdc106	8.01899e-05	0.00255695
NM_153778	Atoh8	8.05952e-05	0.00256352
NM_183173	Sowaha	8.18198e-05	0.00259606
NM_023055	Slc9a3r2	8.22699e-05	0.00260393
NM_029653	Dapk1	8.55162e-05	0.00270005
NM_172285	Plcg2	8.64055e-05	0.00272117
NM_025693	Tmem41a	8.69748e-05	0.00272606
NM_001038602	Marveld2	8.75514e-05	0.00273747
NM_023124	H2-Q8	8.99813e-05	0.00279989
NM_207648	H2-Q6	8.99826e-05	0.00279989
NM_001109975	Synpo	9.06225e-05	0.00281301
NM_030704	Hspb8	9.26368e-05	0.00286862
NM_001085521	Syndig1	9.54781e-05	0.00294952
NM_030113	Arhgap10	9.6857e-05	0.00298496
NM_026840	Pdgfrl	9.71542e-05	0.00298697
NM_007912	Egfr	0.000100494	0.00307497
NM_178907	Mapkapk3	0.000100733	0.00307497
NM_011656	Tuft1	0.000101838	0.00310135
NM_145974	N4bp3	0.000103768	0.00315268
NM_001267710	Eef2k	0.000104751	0.00317506
NM_153131	Unc5a	0.000105778	0.00319119
NM_133197	Mcf2	0.000107297	0.00322944
NM_007730	Col12a1	0.000107743	0.00323532
NM_008105	Gcnt2	0.000108406	0.00324763
NM_175314	Adamts9	0.000110377	0.00329903
NM_009712	Arsb	0.000111035	0.003311
NM_025829	Eif4e3	0.000112747	0.00335428
NM_001145884	Itgb5	0.000113523	0.00336713
NM_001162494	Fzd6	0.000113701	0.00336713
NM_025427	Rgcc	0.000116397	0.00343904
NM_001004173	Sgpp2	0.000117805	0.00347268
NM_010065	Dnm1	0.00011851	0.00348548
NM_008115	Gfra2	0.000119674	0.00349848
NM_153782	Fam20a	0.000119397	0.00349848
NM_001161845	Sgk1	0.000120529	0.00350486
NM_178793	Ccbe1	0.000121725	0.00353166
NM_172271	Slc6a17	0.000123102	0.0035636
NM_175938	Btn2a2	0.000124331	0.00359111
NM_027135	Sec24d	0.000124746	0.00359504
NM_001174154	Gm37013	0.000125151	0.00359865
NM_001146348	Eng	0.000126989	0.00364337
NM_001113545	Lima1	0.000133619	0.00380338
NM_145479	Klhl22	0.000133402	0.00380338
NM_178396	Car12	0.000133747	0.00380338
NM_198610	Igsf21	0.000135298	0.00383899
NM_009933	Col6a1	0.000137835	0.00389383
NM_019456	Apbb1ip	0.000140229	0.00395281
NM_133918	Emilin1	0.000141882	0.00399066
NM_198100	Tbkbp1	0.000144106	0.0040444
NM_007557	Bmp7	0.000144541	0.00404777
NM_001077354	C77370	0.00014598	0.0040792
NM_001111314	Ngef	0.000146614	0.00408694
NM_011382	Six4	0.000146891	0.00408694
NM_001252192	Eya1	0.000147462	0.00409399
NM_019549	Plek	0.000148629	0.00411751
NM_007442	Alx4	0.000149244	0.00412568
NM_001013758	Lingo3	0.000153281	0.0042282
NM_001141931	Rbms1	0.000153733	0.00422868
NM_134090	Kdelr3	0.000153955	0.00422868
NM_007544	Bid	0.000154997	0.00423922
NM_007555	Bmp5	0.000156865	0.00428122
NM_018763	Chst2	0.000157917	0.00430083
NM_172647	F11r	0.000169512	0.0045875
NM_010231	Fmo1	0.000177752	0.00479039
NM_029554	0610040J01Rik	0.000181144	0.0048716
NM_013471	Anxa4	0.000184805	0.0049494
NM_001122736	Igf2	0.000185947	0.00496964
NM_001080126	Casp8	0.000186769	0.00498128
NM_015739	Gbx1	0.000188225	0.00499941
NM_201352	Gdpd5	0.000200766	0.00532155
NM_008420	Kcnb1	0.000202085	0.00533454
NM_025858	Shisa5	0.000209675	0.00550107
NM_001190718	Dcaf12l1	0.000210967	0.00552374
NM_010333	S1pr2	0.000214122	0.00559496
NM_013509	Eno2	0.000216961	0.00565766
NM_001163029	Adgre5	0.000220339	0.00573417
NM_001038653	Slc16a3	0.00022932	0.00592764
NM_030705	Mesdc1	0.000229614	0.00592764
NM_008675	Nbl1	0.000232739	0.00599628
NM_010917	Nid1	0.000236076	0.00607013
NM_033270	E2f6	0.000241001	0.00618442
NM_009369	Tgfbi	0.000241889	0.00619123
NM_001037722	Adam15	0.000246483	0.0062751
NM_133772	Ssbp4	0.000248755	0.00629559
NM_053261	Impa2	0.00025256	0.00636687
NM_001253822	Irx3	0.000253145	0.00636918
NM_080433	Fezf2	0.000255111	0.00640611
NM_001113515	Col2a1	0.000256202	0.00640854
NM_019993	Aldh9a1	0.000255998	0.00640854
NM_147778	Commd3	0.000260246	0.00649708
NM_177572	Rimkla	0.000267416	0.0066405
NM_001033533	Ccdc102a	0.000269285	0.00665822
NR_045078	Gm3716	0.000270224	0.00666863
NM_018867	Cpxm2	0.00027899	0.00686212
NM_022987	Zic5	0.00027913	0.00686212
NM_001136076	P4ha2	0.000281542	0.00690823
NM_013813	Epb41l3	0.000284041	0.00694311
NM_019535	Sh3gl2	0.000286966	0.00700131
NM_177914	Dgkk	0.000291417	0.00707317
NM_001167680	Rhbdf2	0.000292173	0.00707476
NM_007625	Cbx4	0.000303867	0.00734411
NM_021299	Ak3	0.000307667	0.00742203
NM_010332	Ednra	0.000312202	0.00751736
NM_009371	Tgfbr2	0.00031665	0.00760299
NM_029083	Ddit4	0.000316939	0.00760299
NM_010728	Lox	0.000319011	0.00763847
NM_177794	Tmem26	0.000319713	0.00764108
NM_009331	Tcf7	0.000328166	0.0078141
NM_013904	Hey2	0.000329579	0.00783328
NM_010574	Irx2	0.000330568	0.00784233
NM_010599	Kcnab3	0.000332044	0.00786285
NM_001081156	Trnp1	0.000337305	0.00797043
NM_001174107	Map3k9	0.000337824	0.00797043
NM_001159724	Nectin2	0.000342161	0.00805798
NM_001033264	Gls2	0.000343644	0.00807815
NM_011861	Pacsin1	0.000347556	0.00815523
NM_008492	Ldhb	0.000349374	0.00818298
NM_012056	Fkbp9	0.000363267	0.00847755
NM_013492	Clu	0.000370761	0.0086311
NM_173395	Fam132b	0.000378653	0.00878884
NM_001166413	Arhgef25	0.000381309	0.00883456
NM_009794	Capn2	0.000394557	0.00910876
NM_010368	Gusb	0.000394156	0.00910876
NM_173437	Nav1	0.000395626	0.00911709
NM_018800	Syt6	0.000403628	0.0092849
NM_013512	Epb41l4a	0.000417928	0.0095967
NM_007805	Cyb561	0.000428071	0.00981212
NM_010181	Fbn2	0.000431638	0.00987631
NM_008885	Pmp22	0.000432591	0.00988056
NM_146125	Itpka	0.000433371	0.00988086
NM_001013371	Dtx3l	0.000445665	0.0101307
NM_031402	Crispld1	0.000445901	0.0101307
NM_011261	Reln	0.000448869	0.0101802
NM_024237	Fbln7	0.000453949	0.0102773
NM_001141981	Rbm43	0.00045481	0.0102787
NM_019521	Gas6	0.000459146	0.0103585
NM_001042580	Cd63	0.000462326	0.010412
NM_001167777	Asxl3	0.000463509	0.0104205
NM_001163691	Cacna1h	0.0004644	0.0104223
NR_027963	Zfp783	0.000470361	0.0105377
NM_008499	Lhx5	0.000478986	0.0107123
NM_023627	Isyna1	0.000484196	0.0108101
NM_001191044	Ddx43	0.000490521	0.0109015
NM_023438	Tmem132e	0.000490828	0.0109015
NR_030416	Mir675	0.000490479	0.0109015
NM_001025305	Tfap2b	0.000497043	0.0110205
NM_001198808	Sfmbt2	0.000498767	0.0110359
NM_011671	Ucp2	0.000500309	0.0110359
NM_133733	Clmp	0.000499551	0.0110359
NM_001199227	Osbpl5	0.000519077	0.0114239
NM_146030	Plekhh3	0.00051967	0.0114239
NM_001161535	Islr2	0.000522254	0.0114611
NM_001109753	Sv2b	0.000539783	0.0118257
NM_177082	Sp8	0.000552287	0.0120586
NM_007831	Dcc	0.000561197	0.0122324
NM_153393	Col23a1	0.000570713	0.0124188
NM_011037	Pax2	0.000572573	0.0124382
NM_010474	Hs3st1	0.000576392	0.0125001
NM_009368	Tgfb3	0.000579824	0.0125534
NM_001164207	Tmem176b	0.000592342	0.0127815
NM_001176528	Rara	0.000595457	0.0128272
NM_144796	Susd4	0.000598911	0.0128801
NM_029628	Ppp1r3g	0.000603413	0.0129553
NM_152803	Hpse	0.000642458	0.0137706
NM_001109973	Mdfi	0.000645393	0.0137876
NM_028341	Ttc39c	0.000644705	0.0137876
NM_001252525	Cpeb1	0.00066508	0.0141379
NM_026439	Ccdc80	0.000664466	0.0141379
NM_028117	Chst14	0.00066831	0.0141832
NM_009323	Tbx15	0.000672558	0.0142498
NM_145926	Mgat4b	0.000686469	0.0144809
NM_001145831	Kifc3	0.000690544	0.0145353
NM_028882	Sema3d	0.000696164	0.0146297
NM_011602	Tln1	0.000731936	0.0153065
NM_001204411	Kcnj11	0.00073482	0.0153419
NM_008175	Grn	0.000739368	0.0153622
NM_001168525	Sgms1	0.000756953	0.0156285
NM_009079	Rpl22	0.000757042	0.0156285
NM_021398	Slc43a3	0.000762556	0.0157172
NM_173379	P3h2	0.000788448	0.0161732
NM_001008231	Daam2	0.000804134	0.0164688
NM_001164833	P2rx2	0.000810039	0.0165439
NM_009242	Sparc	0.000834291	0.0169516
NM_001085409	Steap3	0.000843868	0.0171068
NM_001198560	H2-Q7	0.000844582	0.0171068
NM_001201460	H2-Q9	0.000846905	0.0171269
NM_001001892	H2-K1	0.000849781	0.0171581
NM_178756	Plppr1	0.000860685	0.017324
NM_144828	Ppp1r1b	0.000866408	0.017412
NM_153793	Rell2	0.000891505	0.0178884
NM_033037	Cdo1	0.000893296	0.0178965
NM_023396	Rprm	0.000897499	0.0179249
NM_144844	Pcca	0.000897234	0.0179249
NM_008037	Fosl2	0.000915755	0.0182612
NM_001080774	Myo1c	0.0009302	0.0184351
NM_138956	Rassf3	0.000928014	0.0184351
NM_001035532	Akap2	0.000941859	0.0186375
NM_001252105	Cadps2	0.000947738	0.0186964
NM_178870	Hs3st3a1	0.000953939	0.01879
NM_001159536	Adcy3	0.000960618	0.0188638
NM_009900	Clcn2	0.000975185	0.0190917
NM_009097	Rps6ka1	0.000980462	0.0191659
NM_007585	Anxa2	0.00100235	0.0195441
NM_182840	Emilin3	0.00100284	0.0195441
NM_008321	Id3	0.00100655	0.0195866
NM_010346	Grb7	0.0010111	0.0196392
NM_145392	Bag2	0.0010123	0.0196392
NM_008520	Ltbp3	0.00101894	0.0197383
NM_001081668	Nup62cl	0.00104046	0.0200647
NM_001267808	H2-L	0.00104949	0.0201484
NM_001198977	Syk	0.00105428	0.0201801
NM_001081654	Tex264	0.00105685	0.0201992
NM_009105	Rsu1	0.00106132	0.0202547
NM_010658	Mafb	0.00107278	0.0204431
NM_138313	Bmf	0.00108454	0.0206063
NM_001039103	Rasa4	0.0010875	0.020613
NM_146119	Fam129b	0.00108809	0.020613
NM_144794	Tmem63a	0.00110232	0.0208518
NM_001085415	Zfp467	0.00111177	0.0209687
NM_001039959	Ahnak	0.00113359	0.0211944
NM_013750	Phlda3	0.00113302	0.0211944
NM_011170	Prnp	0.0011405	0.0212926
NM_025508	Gmpr	0.00115115	0.0214293
NM_025833	Baiap2l1	0.00116964	0.021669
NM_173788	Npr2	0.00117075	0.021669
NM_178748	Egflam	0.00116955	0.021669
NM_001164184	Lsr	0.00117634	0.0217401
NM_001164420	Pqlc1	0.00117797	0.0217401
NM_001177759	Tnfaip8	0.00118826	0.021883
NM_019703	Pfkp	0.00118911	0.021883
NM_011498	Bhlhe40	0.00121385	0.0223064
NM_018865	Wisp1	0.00121651	0.0223234
NM_009576	Zic4	0.00121918	0.0223406
NM_010582	Itih2	0.00123692	0.0226014
NM_001146351	Ephb6	0.00124704	0.0227218
NM_018741	Igfbpl1	0.00128468	0.0233088
NM_010217	Ctgf	0.00129402	0.0234453
NM_172479	Slc38a5	0.00129839	0.0234915
NM_178149	Pik3ip1	0.00132616	0.0239602
NM_033521	Laptm4b	0.00133985	0.0241736
NM_008624	Mras	0.0013469	0.0242669
NM_001164086	Homer2	0.00136975	0.0245754
NM_133983	Cd276	0.00136886	0.0245754
NM_080553	Itpr3	0.0013867	0.0248419
NM_001033223	Lin7a	0.00139635	0.0249138
NM_019487	Hebp2	0.00140546	0.025007
NM_146191	Lrrk1	0.00141211	0.0250907
NM_023737	Ehhadh	0.00144479	0.0256009
NM_008606	Mmp11	0.00145948	0.0258255
NM_010593	Jup	0.00146736	0.0259295
NM_001177794	Sertad4	0.00147229	0.0259754
NM_001103367	Rai2	0.00148643	0.0261587
NM_145621	Camkv	0.00149293	0.0262374
NM_001163633	Wnt7b	0.00151198	0.0264997
NM_013879	Cabp1	0.00154241	0.0269598
NM_029186	Mfsd13a	0.00154956	0.027048
NM_134021	Pnpo	0.00159057	0.0277263
NM_010090	Dusp2	0.00161412	0.0280609
NM_001085549	Trabd2b	0.00162247	0.028168
NM_001271407	Sorbs3	0.00163326	0.0282792
NM_009164	Sh3bp1	0.00164558	0.0283668
NM_013529	Gfpt2	0.00164697	0.0283668
NM_027154	Tmbim1	0.00164713	0.0283668
NM_146028	Stac2	0.00168572	0.0288769
NM_008338	Ifngr2	0.00173679	0.0294069
NM_013753	Pald1	0.00173392	0.0294069
NM_198414	Paqr9	0.0017372	0.0294069
NM_175140	Chst8	0.00174938	0.0295742
NM_207237	Man1c1	0.00178367	0.0300748
NM_001003955	Rab11fip5	0.00179397	0.0302091
NM_001161365	Rin3	0.00183684	0.03081
NM_021451	Pmaip1	0.00186053	0.0311669
NM_011756	Zfp36	0.00188702	0.0314879
NM_016917	Slc40a1	0.00194017	0.0322079
NM_001242423	Fam105a	0.00194395	0.0322216
NM_026599	Cgnl1	0.001946	0.0322216
NM_028011	Tom1l1	0.0019924	0.0329475
NM_019696	Cpxm1	0.00201424	0.0332234
NM_030689	Nptxr	0.00201422	0.0332234
NM_001168333	Tinagl1	0.00205279	0.033699
NM_010947	Ntn3	0.00205295	0.033699
NM_175684	Fchsd1	0.00205354	0.033699
NM_001142916	Plod2	0.00206087	0.0337194
NM_011048	Pcsk6	0.00206236	0.0337194
NM_026189	Eepd1	0.00206264	0.0337194
NM_023065	Ifi30	0.00206546	0.0337227
NM_021416	Fam184b	0.00208065	0.0339278
NM_175096	Stbd1	0.00208783	0.0339796
NM_001114385	Chrdl1	0.00216588	0.0349635
NM_025337	Akr7a5	0.00217905	0.0350882
NM_001174047	Cacna2d2	0.0022152	0.0355813
NM_008480	Lama1	0.00223872	0.0358697
NM_011102	Prkcg	0.00225195	0.035992
NM_001252532	Llgl2	0.00227449	0.0362623
NM_008410	Itm2b	0.00227894	0.0362883
NM_011373	St6galnac4	0.00229699	0.0364856
NM_019798	Pde4a	0.00230559	0.0365321
NM_001113481	Sema4f	0.00232837	0.0368046
NM_001039188	Rreb1	0.00233761	0.0369033
NM_001252505	St6gal1	0.0023646	0.0372837
NM_009178	St3gal4	0.00241208	0.0379445
NM_028030	Rbpms2	0.0024124	0.0379445
NM_001198933	Me1	0.0024168	0.0379673
NM_020043	Igdcc4	0.00244025	0.038191
NM_001164109	Nfatc1	0.00245235	0.0382459
NM_001001881	2510009E07Rik	0.00246419	0.0383841
NM_198037	Cachd1	0.00248147	0.0386067
NM_001003817	Erbb2	0.00250774	0.0389214
NM_007620	Cbr1	0.00255845	0.0395629
NM_008532	Epcam	0.00256136	0.0395629
NM_001199275	Tnip1	0.00258175	0.0398205
NM_133687	Cxxc5	0.00259095	0.0398764
NR_028445	F930015N05Rik	0.00260093	0.0399347
NM_028071	Cotl1	0.0026334	0.0403851
NM_001033416	Gal3st4	0.00267773	0.0408345
NM_001177843	Frmd4a	0.00266927	0.0408345
NM_001042411	P3h1	0.00269577	0.0408989
NM_001244952	Col25a1	0.00269866	0.0408989
NM_146061	Prr5	0.00269146	0.0408989
NM_213614	Sep5	0.00270384	0.0409134
NM_010180	Fbln1	0.00271995	0.0409786
NM_013825	Ly75	0.00271764	0.0409786
NM_010664	Krt18	0.00272981	0.0410331
NM_019804	B4galt4	0.00276755	0.0415036
NM_010499	Ier2	0.00277244	0.0415057
NM_001160363	Tmem74b	0.00277811	0.0415169
NM_001039194	Aifm2	0.00279381	0.0416202
NM_133191	Eps8l2	0.00279305	0.0416202
NM_172296	Dmrta2	0.00279471	0.0416202
NM_019432	Tmem37	0.00279884	0.0416335
NM_007707	Socs3	0.00280454	0.0416702
NM_175460	Nmnat2	0.00282933	0.0419901
NM_001177369	Nfkb2	0.00285137	0.0421715
NM_001253860	Scn5a	0.00285003	0.0421715
NM_010362	Gsto1	0.00291969	0.0430829
NM_028133	Egln3	0.0029401	0.0432959
NM_021287	Sptbn2	0.00298046	0.0438291
NM_133213	Xpnpep2	0.00304929	0.0447392
NM_027808	Alpk1	0.00306475	0.0449148
NM_001025261	Tpd52	0.00308446	0.044948
NM_001113351	Synj2	0.00308336	0.044948
NM_001166503	Slc39a11	0.00307097	0.044948
NM_010421	Hexa	0.00308108	0.044948
NM_001159520	Pax3	0.00311503	0.0453172
NM_001252387	Fam19a2	0.00313158	0.0454802
NM_021890	Fads3	0.00319504	0.0462455
NM_001271603	Socs1	0.00322416	0.0465624
NM_001044741	Cacnb3	0.00326494	0.0470521
NM_145554	Ldlrap1	0.00326537	0.0470521
NM_001122899	Lepr	0.00327777	0.0471608
NM_023850	Chst1	0.00338104	0.0483403
NM_016677	Hpcal1	0.00341075	0.0484609
NM_022814	Svep1	0.00341581	0.0484609
NM_145953	Cth	0.00341255	0.0484609
NM_134189	Galnt10	0.00342084	0.0484788
NM_001159624	Rnpep	0.00342548	0.0484913
NM_001122733	Kit	0.0034753	0.0489812
NM_011491	Stc2	0.00350158	0.0491901
NM_001083912	Plekhg2	0.00353772	0.0494427
NM_177391	Fam109b	0.00355612	0.0495778
NM_009713	Arsa	0.00360181	0.0501606
NM_172471	Itih5	0.00362632	0.0504474
NM_001039150	Cd44	0.00363245	0.0504781
NM_175638	Wnk4	0.00365265	0.0506495
NM_001113549	Ltbp4	0.00366365	0.0507475
NM_015732	Axin2	0.00368211	0.0509484
NM_001085370	Speg	0.00368739	0.0509667
NM_078477	Klf16	0.00370417	0.0511437
NM_001080979	Tead4	0.00370871	0.0511517
NM_013602	Mt1	0.00382239	0.0524946
NM_144847	Nrbp2	0.00383018	0.0525457
NM_017373	Nfil3	0.00387793	0.0529506
NM_010405	Hba-x	0.00394476	0.053753
NM_144881	Hhat	0.0039474	0.053753
NM_028448	Cenpv	0.00397598	0.054028
NM_173731	Hmgcll1	0.00400884	0.0544172
NM_001033324	Zbtb16	0.00402924	0.0546365
NM_010770	Matn3	0.00410773	0.0554092
NM_053185	Col4a6	0.00410433	0.0554092
NM_139306	Acer2	0.00411676	0.0554363
NM_001008498	Wdr34	0.00413519	0.0555289
NM_133667	Pdk2	0.00417775	0.0559436
NM_001111043	Serpinh1	0.00419035	0.0560541
NM_001013360	Npcd	0.00422967	0.0563294
NM_025961	Gatm	0.00423279	0.0563294
NM_010726	Phyh	0.0043043	0.0569904
NM_172875	Azin2	0.00430458	0.0569904
NM_019922	Crtap	0.00433258	0.0573021
NM_001168578	Tceal8	0.00435251	0.0574493
NM_001083616	Cacna1d	0.00435947	0.0574706
NM_010577	Itga5	0.00436316	0.0574706
NM_028096	2010300C02Rik	0.00438391	0.0576849
NM_028679	Irak3	0.00439634	0.0577894
NM_001166597	Dgkz	0.00441308	0.0578914
NM_001159393	Irf1	0.00442751	0.0580215
NM_007453	Prdx6	0.00445956	0.0582637
NM_018820	Sertad1	0.00452214	0.0590215
NM_008874	Plcb3	0.00455734	0.0593885
NM_173386	Mb21d1	0.00457468	0.0594662
NM_175274	Ttyh3	0.00459199	0.0595711
NM_001252566	Sez6l2	0.00460133	0.0596322
NM_008889	Ppp1r14b	0.00460728	0.0596492
NM_001033206	Pwwp2b	0.00462405	0.0598063
NM_013873	Sult4a1	0.00467047	0.0602856
NM_008158	Gpr27	0.00472154	0.0608144
NM_013481	Bop1	0.00472561	0.0608144
NM_026162	Plxdc2	0.0047476	0.0610294
NM_013533	Gpr162	0.00477844	0.0613107
NM_026965	Comtd1	0.00478459	0.0613285
NM_016851	Irf6	0.00480923	0.061583
NM_027773	Fam57a	0.00481801	0.0616342
NM_001190332	Frmd7	0.00491482	0.0626723
NM_001163480	Neurl1a	0.00499341	0.0633305
NM_011858	Tenm4	0.00499486	0.0633305
NM_028736	Grip1	0.00499196	0.0633305
NM_001199265	Epb41l2	0.00503258	0.0636209
NM_009696	Apoe	0.00503144	0.0636209
NM_028132	Pgm2	0.00504772	0.0636872
NM_001122989	Cdc14b	0.00511312	0.0642607
NM_001164804	Coro2a	0.0051082	0.0642607
NM_001081963	9430020K01Rik	0.00524449	0.0655281
NM_001081278	Tbc1d4	0.00525931	0.0656276
NM_175199	Hspa12a	0.00526774	0.0656276
NM_008359	Il17ra	0.0052953	0.0658437
NM_178877	Slc9b2	0.00530609	0.0659067
NM_001033293	Uap1l1	0.00535005	0.0662049
NM_013737	Pla2g7	0.00539266	0.0666042
NM_008856	Prkch	0.00540129	0.066647
NM_001080963	Plpp4	0.0054438	0.0669577
NM_010051	Dkk1	0.00545093	0.0669577
NM_175543	Rab11fip4	0.00545247	0.0669577
NM_001145937	Tenm3	0.00550816	0.067513
NM_013495	Cpt1a	0.00554006	0.0678394
NM_011416	Smarca2	0.00555428	0.0678845
NM_177152	Lrig3	0.00559177	0.0681487
NM_010588	Jag2	0.00562547	0.0683947
NM_018825	Sh2b2	0.00562514	0.0683947
NM_153394	Gpr156	0.00562788	0.0683947
NM_175414	Tspan9	0.00566085	0.0687305
NM_145575	Cald1	0.00568862	0.068873
NM_019417	Pdlim4	0.00571213	0.0690279
NM_029770	Unc5b	0.00574204	0.0693242
NM_010059	Dmc1	0.00575471	0.0694121
NM_011412	Slit3	0.00580203	0.0699175
NM_146090	Zadh2	0.00581358	0.0699912
NM_008915	Ppp3cc	0.00587678	0.070686
NM_016708	Npy5r	0.00589326	0.0708181
NM_172890	Slc6a11	0.00590197	0.0708567
NM_177235	Bend6	0.00592019	0.0710092
NM_008426	Kcnj3	0.00595023	0.0713031
NM_008409	Itm2a	0.00596469	0.0714099
NM_001080384	Clta	0.00597863	0.0714205
NM_001135688	Ly6h	0.0059822	0.0714205
NM_026384	Dgat2	0.00597498	0.0714205
NM_009052	Bex1	0.00603988	0.0719757
NM_007911	Efnb3	0.00607737	0.0722221
NM_010163	Ext2	0.00618059	0.0731786
NM_001163640	Chn2	0.00619091	0.0732336
NM_172893	Parp12	0.00627939	0.074144
NM_010336	Lpar1	0.00630304	0.0743551
NM_008772	P2ry1	0.00630982	0.074367
NM_001164567	Vill	0.0063644	0.0746007
NM_010828	Cited2	0.00636127	0.0746007
NM_001103177	Ablim1	0.00644378	0.0753664
NM_007470	Apod	0.00648458	0.0756652
NM_177461	Micall1	0.00650638	0.0758509
NM_001168470	Emc6	0.00652521	0.0760016
NM_013565	Itga3	0.00662127	0.0768425
NM_016678	Reck	0.0066888	0.077417
NM_001163749	Camsap3	0.00679892	0.0784097
NM_138950	Wdr81	0.00682975	0.0786694
NM_177606	Plekhh2	0.00688493	0.079015
NM_001002011	Lmna	0.0069245	0.0793607
NM_001201378	Ccdc136	0.00703418	0.0804031
NM_027288	Manba	0.00704674	0.0804753
NM_001162977	Megf6	0.00706227	0.0805222
NM_016693	Map3k6	0.00709689	0.080684
NM_172604	Scara3	0.00709987	0.080684
NM_177086	Zmat4	0.00712173	0.0808301
NM_012060	Bcap31	0.00715296	0.0810468
NM_009354	Tert	0.00723017	0.0815848
NM_183088	Zbed5	0.00723103	0.0815848
NM_007939	Epha8	0.0072493	0.0816404
NM_008750	Nxn	0.00727474	0.0818455
NM_009574	Zic2	0.00738042	0.0828897
NM_016666	Aip	0.00741328	0.0831863
NM_007464	Birc3	0.00754471	0.0842039
NM_009644	Ahrr	0.00753739	0.0842039
NM_011035	Pak1	0.00757209	0.0843804
NM_011351	Sema6c	0.00759357	0.0845466
NM_177161	P4ha3	0.0077378	0.0858715
NM_001113460	Tec	0.0077686	0.0861231
NM_001098271	Tmem176a	0.00779648	0.0862097
NM_009525	Wnt5b	0.00778872	0.0862097
NM_011988	Slc27a3	0.00779562	0.0862097
NM_001013386	Rasl10b	0.0078087	0.0862321
NM_001159900	Hopx	0.00781189	0.0862321
NM_026879	Chmp2b	0.00798857	0.087881
NM_153508	Clstn3	0.00799841	0.0879142
NM_001099296	Grrp1	0.00802669	0.0881499
NM_027219	Cdc42ep1	0.00803485	0.0881644
NM_010218	Fjx1	0.00812007	0.0888723
NM_001081155	Rap1gap	0.00813403	0.0889496
NM_001145902	Arhgap1	0.00814469	0.0889542
NM_001166474	Vmac	0.00818208	0.0892477
NM_001100458	Fam169a	0.00823025	0.0896213
NM_053246	Dok4	0.00824455	0.0897012
NM_001037493	Slc41a3	0.00826166	0.0897358
NM_001110218	Ppm1h	0.00845116	0.0912555
NM_009179	St3gal2	0.00847027	0.0913853
NM_001198811	Frem1	0.00852819	0.0917795
NM_008166	Grid1	0.00852718	0.0917795
NM_027976	Acsl5	0.00869286	0.0933178
NM_176921	6030419C18Rik	0.00871151	0.0934374
NM_010683	Lamc1	0.00873788	0.0934895
NM_172715	Agpat9	0.00875055	0.0935473
NM_029494	Rab30	0.0087764	0.0936683
NM_001004155	9930012K11Rik	0.00878419	0.0936738
NM_008630	Mt2	0.00884497	0.094166
NM_001077184	Bsg	0.0089333	0.0949494
NM_019564	Htra1	0.00911889	0.0967623
NM_177566	Arhgef15	0.00915468	0.0969027
NM_001110233	Bex3	0.00916371	0.0969187
NM_001077398	Ldb2	0.00921817	0.0972551
NM_010500	Ier5	0.00925195	0.0974738
NM_011507	Suclg2	0.00925415	0.0974738
NM_007657	Cd9	0.00933554	0.0980117
NM_001247984	Lcp1	0.00956723	0.0998744
NM_009416	Tpm2	0.00955966	0.0998744
NM_028995	Nipal3	0.00958614	0.0999908
NM_001085513	Fam131c	0.00960235	0.10003
NM_001004365	Actr3b	0.00962391	0.100136
NM_019397	Egfl6	0.00969393	0.100626
NM_028022	Gatsl3	0.00973275	0.100867
NM_026369	Arpc5	0.00977874	0.101262
NM_001162943	Dchs1	0.00991902	0.102303
NM_133924	Snx21	0.0100637	0.103464
NM_001008232	Asap3	0.0101156	0.103749
NM_152814	Zfp566	0.0102282	0.104655
NM_008235	Hes1	0.0103181	0.105323
NM_011510	Abcc8	0.0104801	0.10647
NM_018801	Syt7	0.0105255	0.106595
NM_001190406	Gas2l1	0.0105838	0.107017
NM_007806	Cyba	0.0106124	0.107138
NM_028603	Zbtb8a	0.0106854	0.107623
NM_001254754	Echdc2	0.0107102	0.107788
NM_001003824	Kcnq2	0.0107535	0.108089
NM_001111272	Stau2	0.0107821	0.108089
NM_008654	Ppp1r15a	0.0107573	0.108089
NM_029947	Prdm8	0.0107811	0.108089
NM_011950	Mapk13	0.0108164	0.108349
NM_133982	Rpp25	0.0108775	0.108792
NM_011633	Traf5	0.0108984	0.108832
NM_181821	Hcfc1r1	0.010957	0.109333
NM_007467	Aplp1	0.0110024	0.109616
NM_009817	Cast	0.0110415	0.10975
NM_030206	Cygb	0.0110271	0.10975
NM_001159636	Wdsub1	0.0110753	0.109778
NM_027917	Shroom1	0.0110783	0.109778
NM_001033311	Vsig10	0.011151	0.110328
NM_001167996	1110032F04Rik	0.0112906	0.111538
NM_009982	Ctsc	0.0115906	0.113803
NM_019392	Tyro3	0.011893	0.116507
NM_008667	Nab1	0.0120862	0.11795
NM_001111026	Runx1t1	0.0122455	0.119208
NM_173371	H6pd	0.0123278	0.119852
NM_010495	Id1	0.0124417	0.120597
NM_001024136	Anks6	0.0125032	0.121102
NM_001033242	Cln5	0.0125821	0.121684
NM_153534	Adcy2	0.0127266	0.122804
NM_008709	Mycn	0.0129538	0.124568
NM_001145948	Ttc39a	0.0130051	0.124877
NM_001169114	B3gnt2	0.0130092	0.124877
NM_001025576	Ccdc141	0.013053	0.12511
NM_020026	B3galnt1	0.0131825	0.12607
NM_008326	Irgm1	0.013468	0.128325
NM_013861	Tpk1	0.0135754	0.129061
NM_001015046	Rap1gap2	0.0136066	0.129263
NM_001081134	Kcng1	0.0137064	0.130019
NM_001038612	Olfm1	0.0137623	0.13008
NM_015731	Atp9a	0.0137773	0.13008
NM_080285	Cttnbp2	0.013735	0.13008
NM_008384	Inpp1	0.0138901	0.130418
NM_021715	Chst7	0.0139078	0.130488
NM_001083917	Scn3b	0.0140595	0.131506
NM_001083587	Tns3	0.0141697	0.132269
NM_145133	Tifa	0.0141797	0.132269
NM_001029837	Pik3cd	0.0141927	0.132294
NM_001004357	Cntnap2	0.0142366	0.1324
NM_001110783	Ank1	0.0142322	0.1324
NM_001164705	Amer2	0.0142376	0.1324
NM_001085390	Dusp5	0.0143279	0.132785
NM_001204152	C1qtnf6	0.0143213	0.132785
NM_145570	Eva1a	0.0143567	0.132861
NM_031880	Tnk1	0.0143993	0.133065
NM_207105	H2-Ab1	0.014429	0.133243
NM_019431	Cacng4	0.0145459	0.134067
NM_032397	Kcnn1	0.0145494	0.134067
NM_009994	Cyp1b1	0.0146333	0.134605
NM_028307	Tdrkh	0.0147137	0.135098
NM_001034013	Asic2	0.0147276	0.135129
NM_008240	Foxj1	0.0147686	0.135409
NM_001174155	Rasgrp4	0.0148419	0.135887
NM_001113470	Ctdsp2	0.0148811	0.13596
NM_010194	Fes	0.0148921	0.13596
NM_138581	1700088E04Rik	0.0150121	0.136862
NM_025966	2310039H08Rik	0.015043	0.137047
NM_009200	Slc1a6	0.0150833	0.137191
NM_026323	Wfdc2	0.0151863	0.137961
NM_172520	Arhgef19	0.0152602	0.13834
NM_001025307	Stx3	0.015336	0.138863
NM_001081146	Prickle2	0.0153958	0.139178
NM_007897	Ebf1	0.0154674	0.13949
NM_009396	Tnfaip2	0.0154743	0.13949
NM_027360	2010107E04Rik	0.015459	0.13949
NM_001190156	Snx7	0.0155582	0.140056
NM_007925	Eln	0.0155851	0.140103
NM_011912	Vax2	0.0156553	0.140537
NM_145630	Pdk3	0.0158699	0.142365
NM_010903	Nfe2l3	0.015959	0.143065
NM_001190461	Hilpda	0.0160283	0.143549
NM_144900	Atp1a1	0.0160353	0.143549
NM_025998	Nkain1	0.0160515	0.143594
NM_001164480	Sipa1	0.0160954	0.143639
NM_001146287	Cables1	0.0163096	0.144897
NM_027225	Cobll1	0.0164114	0.1454
NM_026358	Mgarp	0.0164698	0.145717
NM_001164036	Ly6e	0.0164958	0.145847
NM_019739	Foxo1	0.0167013	0.146969
NM_133858	Fam63a	0.0167204	0.147026
NM_001170433	Ppfibp1	0.0169539	0.148269
NM_018731	Atp4a	0.0170006	0.148476
NM_001080808	Ccdc64	0.017089	0.148844
NM_001039181	Npr3	0.0172002	0.149464
NM_183162	Helz2	0.0172436	0.149685
NM_010010	Cyp46a1	0.0172619	0.149742
NM_054077	Prelp	0.0172876	0.149864

### Sheet: Down-regulated genes
Down-regulated genes (FDR < 0.15)
Refseq_ID	Name	Pvalue	FDR
NM_001146198	Nkx2-1	6.28771e-37	8.09982e-33
NM_001253754	Gpm6a	5.31482e-22	2.28219e-18
NM_016967	Olig2	1.54724e-19	3.9863e-16
NM_028472	Bmper	1.38043e-19	3.9863e-16
NM_008744	Ntn1	2.22465e-19	4.77633e-16
NM_001168296	Ephb1	6.8289e-19	1.25671e-15
NM_021362	Pappa	1.6844e-18	2.71231e-15
NM_001253719	Fstl5	2.90307e-18	4.15526e-15
NM_001034168	Ank2	1.66801e-16	2.14874e-13
NM_018797	Plxnc1	8.55769e-16	9.18668e-13
NM_001081306	Ptprz1	2.90988e-14	2.205e-11
NM_145584	Spon1	9.98395e-14	6.76912e-11
NM_030174	Mctp1	1.28978e-13	7.9119e-11
NM_001142570	Dach2	2.47282e-13	1.44795e-10
NM_198111	Akap6	1.69827e-12	8.10263e-10
NM_001136061	Ednrb	3.9886e-12	1.77176e-09
NM_010053	Dlx1	7.89088e-12	3.38834e-09
NM_008178	Gsx1	1.34278e-11	5.09051e-09
NM_019778	Zbtb20	1.34356e-11	5.09051e-09
NR_015580	Sox2ot	2.90439e-11	9.84587e-09
NM_009233	Sox1	2.15088e-10	6.0234e-08
NM_001004367	Cxxc4	2.38249e-10	6.53005e-08
NM_001005232	Dbx1	3.33855e-10	8.77698e-08
NM_001177955	Gpm6b	3.45629e-10	8.90478e-08
NR_002854	Dlx1as	5.88323e-10	1.45746e-07
NM_020025	B3galt2	8.60612e-10	1.97971e-07
NM_001243792	Esrrg	1.31823e-09	2.87822e-07
NM_008957	Ptch1	2.48651e-09	4.57588e-07
NM_019588	Plce1	2.86854e-09	5.20459e-07
NM_023048	Asb4	4.38448e-09	7.53078e-07
NM_010340	Gpr50	5.55424e-09	9.17304e-07
NM_027926	Cpa4	5.81135e-09	9.47618e-07
NM_178728	Napepld	6.91692e-09	1.07354e-06
NM_008553	Ascl1	7.84467e-09	1.15496e-06
NM_080575	Acss1	7.64718e-09	1.15496e-06
NM_133256	Gsx2	7.8549e-09	1.15496e-06
NM_001242349	Ano1	1.58627e-08	2.12857e-06
NM_008078	Gad2	3.24991e-08	3.94956e-06
NM_016743	Nell2	4.10554e-08	4.85207e-06
NM_054053	Adgrv1	5.13179e-08	5.95565e-06
NM_008714	Notch1	7.74142e-08	8.53574e-06
NM_053178	Acsbg1	1.00017e-07	1.06481e-05
NM_028880	Lrrtm1	1.01219e-07	1.06877e-05
NM_011447	Sox8	1.05404e-07	1.09501e-05
NM_001098170	Pcdh10	1.40269e-07	1.33847e-05
NM_009848	Entpd1	1.4291e-07	1.35365e-05
NM_007937	Epha5	1.57075e-07	1.45571e-05
NM_178280	Sall3	2.16408e-07	1.88603e-05
NM_008817	Peg3	3.65086e-07	2.99556e-05
NM_011887	Scn11a	4.08871e-07	3.29192e-05
NM_009154	Sema5a	5.43359e-07	4.11739e-05
NM_001040611	Peg10	1.34906e-06	8.91209e-05
NM_001184706	Tfdp2	1.52777e-06	0.000100412
NM_001098799	Tox2	2.28043e-06	0.000141915
NM_001177776	Ahi1	2.38925e-06	0.000146564
NR_015456	Snhg14	2.45675e-06	0.00014999
NM_001164790	Scg3	2.65698e-06	0.000160691
NM_001032727	Sybu	6.47883e-06	0.000342869
NM_008958	Ptch2	6.75046e-06	0.000352062
NM_010572	Irs4	1.47697e-05	0.0006844
NM_054055	Slc13a3	1.48844e-05	0.000687244
NR_023846	Peg3os	1.53905e-05	0.000708072
NM_021432	Nap1l5	2.0111e-05	0.000878205
NM_133239	Crb1	2.18652e-05	0.000938893
NM_008729	Ctnnd2	2.33508e-05	0.000983024
NM_001163419	Fam172a	2.41331e-05	0.00100936
NM_013661	Sema5b	2.75522e-05	0.00111361
NM_001042726	Pcdh8	3.37995e-05	0.00133152
NM_001267846	Fign	3.96128e-05	0.00147483
NM_001167748	Egfem1	4.61903e-05	0.00166673
NM_010054	Dlx2	5.53596e-05	0.0019068
NM_010437	Hivep2	6.67442e-05	0.00223712
NM_011485	Star	6.83685e-05	0.0022699
NM_172788	Sh3rf3	6.86912e-05	0.00227174
NM_001077632	Nkx2-2	7.3059e-05	0.00235669
NM_008882	Plxna2	9.80744e-05	0.00300808
NM_021439	Chst11	0.000105744	0.00319119
NM_133236	Glcci1	0.000137641	0.00389383
NM_009721	Atp1b1	0.000154717	0.00423922
NM_008003	Fgf15	0.000166404	0.00451288
NM_001159516	Qk	0.000175389	0.0047366
NM_001113180	Gria4	0.000202085	0.00533454
NM_010338	Gpr37	0.000207321	0.00546156
NM_054103	Stk33	0.000208906	0.00549208
NM_011063	Pea15a	0.000221481	0.00575226
NM_145076	Trim24	0.000222819	0.00577537
NR_040318	2500004C02Rik	0.000242228	0.00619123
NM_152229	Nr2e1	0.000244259	0.00623079
NM_010833	Msn	0.000247344	0.00628458
NM_172468	Snx30	0.000248445	0.00629559
NM_145148	Frmd4b	0.000251377	0.00634948
NM_001001979	Megf10	0.000267285	0.0066405
NM_013780	Npas3	0.000267537	0.0066405
NM_001007569	Pnmal1	0.000269122	0.00665822
NM_001267724	Asb13	0.000283482	0.0069426
NM_010518	Igfbp5	0.00029028	0.00706878
NM_001145896	Gse1	0.000291558	0.00707317
NM_001081212	Irs2	0.000324288	0.00773606
NM_001198587	Nrxn3	0.000352253	0.00823543
NM_021361	Nova1	0.000550619	0.0120426
NM_007602	Capn5	0.000591079	0.0127756
NM_001136072	Meis2	0.000682555	0.0144379
NM_015753	Zeb2	0.000706933	0.0148318
NR_040692	Apela	0.000710887	0.0148905
NM_010140	Epha3	0.000736067	0.0153431
NM_009185	Stil	0.000755474	0.0156285
NM_022019	Dusp10	0.00078181	0.0160626
NM_019632	Napb	0.000828064	0.0168784
NM_145442	Mbip	0.00083063	0.0169039
NM_001252459	Cyfip2	0.000853492	0.0172061
NM_001142918	Tcf7l2	0.000917541	0.0182686
NM_173400	Haus6	0.000955961	0.0188011
NM_001081567	Mapk10	0.000967619	0.0189724
NM_008441	Kif1b	0.00102635	0.0198223
NM_011990	Slc7a11	0.00107883	0.020528
NM_001081235	Mn1	0.00110678	0.0209054
NM_177089	Tacc1	0.00111764	0.0210182
NM_177710	Ssh2	0.00112548	0.0211039
NM_153526	Insig1	0.00114517	0.0213489
NM_029972	Ermn	0.00115733	0.0215134
NM_027435	Atad2	0.00123871	0.0226021
NM_001177625	Ect2	0.00126995	0.0231066
NM_053100	Trim8	0.00127543	0.0231736
NM_001166218	Zfp712	0.001365	0.0245585
NM_027711	Iqgap2	0.00138846	0.0248419
NM_001109040	Kif21a	0.00139168	0.024865
NM_175563	Prr11	0.00160534	0.0279459
NM_019472	Myo10	0.00163599	0.0282884
NR_003633	Meg3	0.00169462	0.0289602
NM_025377	Ska2	0.00169967	0.0290002
NM_172416	Ostm1	0.00175379	0.0296099
NM_021350	Chml	0.00187161	0.0313118
NM_001039179	Bicd2	0.00192617	0.032058
NM_010296	Gli1	0.00192396	0.032058
NM_010201	Fgf14	0.00211798	0.0343201
NM_001033713	Mef2a	0.00213669	0.0345355
NM_001081956	Akap17b	0.00213475	0.0345355
NM_001039484	Kcnj10	0.00217033	0.0349915
NM_010774	Mbd4	0.00221802	0.0355822
NM_001139516	Rbl1	0.00225193	0.035992
NM_033618	Supt16	0.00226855	0.0362124
NM_053099	Setbp1	0.00230123	0.036508
NM_011215	Ptprn2	0.00242204	0.0380033
NM_026641	Ift80	0.00244216	0.038191
NM_013788	Peg12	0.00250084	0.038861
NM_009792	Camk2a	0.00252031	0.0390693
NM_178662	Atcay	0.00258422	0.0398205
NM_133815	Lbr	0.00259487	0.0398892
NM_145515	Mark1	0.00265576	0.0406796
NM_183248	Nkx6-2	0.00267856	0.0408345
NM_001172147	Rbm41	0.00269655	0.0408989
NM_009577	Zik1	0.00270596	0.0409134
NM_001005425	Zfp663	0.002723	0.0409786
NM_001040400	Tet2	0.00273959	0.0411322
NM_010151	Nr2f1	0.0028499	0.0421715
NM_172126	Adam1a	0.00304307	0.0446987
NM_172523	Slc18a2	0.00311683	0.0453172
NM_145711	Tox	0.00316245	0.0458768
NM_001029877	Nova2	0.0032121	0.0464402
NM_001163495	Arhgap19	0.00328024	0.0471608
NM_001080706	Btaf1	0.00331252	0.0475187
NM_008017	Smc2	0.00338768	0.0483814
NM_198654	Nsl1	0.00340031	0.0484544
NM_001037756	Brms1l	0.00347136	0.0489812
NM_001199304	Atxn1	0.0034751	0.0489812
NM_008070	Gabrb2	0.003499	0.0491901
NM_033174	Snurf	0.00349948	0.0491901
NR_003718	Miat	0.00352436	0.0493487
NM_001082961	Snrpn	0.00354341	0.0494542
NM_010897	Nf1	0.00364944	0.0506495
NM_139303	Kif18a	0.0037158	0.0511946
NM_001048054	Dusp16	0.00379157	0.052127
NM_019827	Gsk3b	0.00385424	0.0527074
NM_001271447	Enox2	0.00388025	0.0529506
NM_199449	Zhx2	0.00396915	0.0539922
NM_027543	Gpr173	0.00408926	0.0553339
NM_027677	Gpr39	0.00417413	0.0559436
NM_001038993	Rnf38	0.00419793	0.0560972
NM_001109688	C2cd5	0.00423262	0.0563294
NM_147155	Tagap1	0.00422394	0.0563294
NM_001164056	Pld1	0.00424008	0.0563681
NM_009214	Sms	0.00427817	0.0567574
NM_178005	Lrrtm2	0.00443639	0.0580789
NR_040331	E130215H24Rik	0.00456946	0.0594584
NM_001005343	Sp9	0.00490444	0.0626155
NM_001005605	Aebp2	0.00491862	0.0626723
NM_172853	Cdh7	0.00496699	0.0631637
NM_001001735	Whsc1l1	0.00503125	0.0636209
NM_177644	Rasal2	0.00504134	0.0636692
NM_031391	Gtf2a1	0.00509462	0.0641534
NM_001081346	Rtkn2	0.00516178	0.0648091
NM_001146031	Nrcam	0.00523993	0.0655281
NR_015483	3110039I08Rik	0.00526495	0.0656276
NM_183171	Fez1	0.00528149	0.0657355
NM_175548	Lsamp	0.00531381	0.0659067
NM_007430	Nr0b1	0.00533594	0.0660939
NM_177368	Tmtc2	0.00544998	0.0669577
NM_018744	Sema6a	0.00546843	0.0670898
NR_040411	Gm11549	0.00568576	0.068873
NM_001177364	Mroh2a	0.00605145	0.0720327
NR_030576	Mir568	0.00673683	0.0778331
NM_001004180	Fam222a	0.00678534	0.0783233
NM_016889	Insm1	0.00686912	0.0789367
NM_021323	Usp29	0.00686624	0.0789367
NM_172453	Pif1	0.00702922	0.0804031
NM_026137	Wdr13	0.00710259	0.080684
NM_145100	Lypd1	0.00723256	0.0815848
NM_199468	Zcchc5	0.00725016	0.0816404
NM_177393	Nalcn	0.00753615	0.0842039
NM_009359	Tex9	0.00764936	0.0850942
NM_178766	Slc25a40	0.00805903	0.0882792
NM_001256382	Rims2	0.00830547	0.0900013
NM_028184	Oraov1	0.00832763	0.0901483
NM_011546	Zeb1	0.00838058	0.0906453
NM_133737	Lancl2	0.0083924	0.090697
NM_177073	Relt	0.00860161	0.0924924
NM_001167914	Atxn3	0.00892434	0.0949326
NM_011374	St8sia1	0.00932028	0.0979314
NM_009741	Bcl2	0.00948783	0.0993677
NM_001001187	Zfp738	0.00950571	0.099474
NM_177275	Amigo3	0.00991736	0.102303
NM_019445	Fmn2	0.0100747	0.103494
NM_172399	Ndnf	0.0100845	0.103513
NM_134071	Slf1	0.0104589	0.106339
NM_001007154	Phactr3	0.010561	0.106871
NM_011849	Nek4	0.010681	0.107623
NM_021605	Nek7	0.0110547	0.109778
NM_145991	Cdc73	0.0114086	0.112445
NM_001081073	Cep76	0.0115429	0.113508
NM_016803	Chst3	0.0128925	0.124219
NM_001122685	Rhbdd1	0.0131223	0.125681
NM_001083315	St7	0.013788	0.13008
NR_035435	Mir1895	0.0141556	0.132235
NM_173445	Rccd1	0.0142554	0.1324
NM_001081055	Trappc10	0.0145168	0.133958
NM_028398	Phykpl	0.0152422	0.138274
NM_001113391	Cd247	0.0153567	0.138922
NM_025675	Dph6	0.0161501	0.143877

### Sheet: KEGG_up-regulated
KEGG pathways (Benjamini < 0.15)	PValue	Benjamini
Pathways in cancer	1.73431e-11	4.38781e-09
ECM-receptor interaction	4.66615e-11	5.90269e-09
Focal adhesion	5.73354e-08	4.83527e-06
Proteoglycans in cancer	4.36722e-07	2.76223e-05
HTLV-I infection	5.3272e-07	2.69553e-05
Dilated cardiomyopathy	7.62574e-07	3.21547e-05
MAPK signaling pathway	1.47805e-06	5.34197e-05
Amoebiasis	6.79925e-06	0.000215004
Arrhythmogenic right ventricular cardiomyopathy (ARVC)	2.85431e-05	0.000802069
Axon guidance	2.85985e-05	0.00072329
Protein digestion and absorption	3.53616e-05	0.000813001
Platelet activation	3.56275e-05	0.000750879
Osteoclast differentiation	6.99658e-05	0.00136076
Oxytocin signaling pathway	7.60837e-05	0.00137405
Wnt signaling pathway	9.93204e-05	0.00167389
Hypertrophic cardiomyopathy (HCM)	0.000169366	0.00267474
Toxoplasmosis	0.000278779	0.00414087
Small cell lung cancer	0.000317993	0.00446031
Insulin secretion	0.000402878	0.00535135
Glycosaminoglycan biosynthesis - keratan sulfate	0.000681615	0.00858828
Glutamatergic synapse	0.00075092	0.00900937
Type II diabetes mellitus	0.000869983	0.00995923
Calcium signaling pathway	0.000884738	0.00968918
Circadian entrainment	0.00142304	0.0148998
GnRH signaling pathway	0.0016897	0.0169686
Hippo signaling pathway	0.00183194	0.0176843
Cholinergic synapse	0.00184637	0.0171681
Retrograde endocannabinoid signaling	0.00224743	0.0201248
Gastric acid secretion	0.00351433	0.0302466
Phosphatidylinositol signaling system	0.00387199	0.0321878
PI3K-Akt signaling pathway	0.00397587	0.03199
Gap junction	0.00431982	0.0336485
Melanogenesis	0.00457921	0.034576
Inflammatory mediator regulation of TRP channels	0.00506929	0.0371113
Central carbon metabolism in cancer	0.00507564	0.0361148
Vascular smooth muscle contraction	0.00543905	0.0376035
Adrenergic signaling in cardiomyocytes	0.00607404	0.0408041
Chagas disease (American trypanosomiasis)	0.00630257	0.041221
Rap1 signaling pathway	0.00676823	0.0430996
Thyroid hormone synthesis	0.00915127	0.0564899
cGMP-PKG signaling pathway	0.00938151	0.0565048
Estrogen signaling pathway	0.011441	0.0669679
Aldosterone synthesis and secretion	0.0123008	0.0702348
GABAergic synapse	0.0132848	0.0740172
Aldosterone-regulated sodium reabsorption	0.0153954	0.0835334
Salivary secretion	0.0165935	0.0879221
Acute myeloid leukemia	0.0236106	0.120692
Signaling pathways regulating pluripotency of stem cells	0.0247011	0.12351
Inositol phosphate metabolism	0.0262573	0.128365
Glycerolipid metabolism	0.0280667	0.134154
TGF-beta signaling pathway	0.0296591	0.13874

### Sheet: KEGG_down-regulated
KEGG pathways (Benjamini < 0.15)	PValue	Benjamini
Axon guidance	2.77052e-06	0.000429339
Hedgehog signaling pathway	0.00138274	0.101687
Basal cell carcinoma	0.0015686	0.0779057
cAMP signaling pathway	0.00234379	0.0869169
